# WHISKiT Physics: A three-dimensional mechanical model of the rat vibrissal array

**DOI:** 10.1101/862839

**Authors:** Nadina O. Zweifel, Nicholas E. Bush, Ian Abraham, Todd D. Murphey, Mitra J.Z. Hartmann

**Author notes:** **Corresponding Author**: Mitra J.Z. Hartmann, Mechanical Engineering Department, Northwestern University, 2145 Sheridan Rd, Evanston, IL 60208.

## Abstract

Rodents tactually explore the environment using ~62 whiskers (vibrissae), regularly arranged in arrays on both sides of the face. The rat vibrissal system is one of the most commonly used models to study how the brain encodes and processes somatosensory information. To date, however, researchers have been unable to quantify the mechanosensory input at the base of each whisker, because the field lacks accurate models of three-dimensional whisker dynamics. To close this gap, we developed *WHISKiT Physics*, a simulation framework that incorporates realistic morphology of the full rat whisker array to predict time-varying mechanical signals for all whiskers. The dynamics of single whiskers were optimized based on experimental data, and then validated against free tip oscillations and the dynamic response to collision. The model is then extrapolated to include all whiskers in the array, taking into account each whisker’s individual geometry. Simulations of first mode resonances across the array approximately match previous experimental results and fall well within the range expected from biological variability. Finally, we use *WHISKiT Physics* to simulate mechanical signals across the array during three distinct behavioral conditions: passive whisker stimulation, active whisking against two pegs, and active whisking in a natural environment. The results demonstrate that the simulation system can be used to predict input signals during a variety of behaviors, something that would be difficult or impossible in the biological animal. In all behavioral conditions, interactions between array morphology and individual whisker geometry shape the tactile input to the whisker system.
