## Supplemental Table 1 for "WHISKiT Physics: A three-dimensional mechanical model of the rat vibrissal array"

Base diameter	Tip diameter	Arc length	Resonance Frequency	Row	Column	Dataset		Dataset Index
0.209	0.004	52	27	1	0	1		1	Hartmann et al. 2003
0.139	0.003	49	27	1	1	1		2	Wolfe et al. 2008 (estimated from Figure 4)
0.133	0.014	37	50	1	2	1		6-Mar	Neimark et al. 2003*
0.083	0.002	23	78	1	3	1
0.094	0.004	22	120	1	4	1			*Because geometric data was not available, average arc length according to Belli at al. 2017 was used for each whisker identity.
0.144	0.002	54	32	2	0	1
0.189	0.005	49	38	2	1	1
0.162	0.047	31	70	2	2	1
0.212	0.003	26	70	2	3	1
0.109	0.002	25	112	2	4	1
0.202	0.008	60	30	3	0	1
0.22	0.006	53	36	3	1	1
0.117	0.005	30	72	3	2	1
0.158	0.008	35	80	3	3	1
0.137	0.004	26	120	3	4	1
0.171	0.005	56	30	4	0	1
0.252	0.004	49	45	4	1	1
0.18	0.01	35	88	4	2	1
0.18	0.006	27	123	4	3	1
0.124	0.004	28	83	4	4	1
0.187	0.01	48	50	5	1	1
0.171	0.011	35	93	5	2	1
0.191	0.006	26	145	5	3	1
0.158	0.002	17	263	5	4	1
		20	160	4	4	2
		16	200	4	4	2
		64	41	4	0	2
		64	30	4	0	2
		52	27	4	0	2
		52	32	4	0	2
		51	35	4	1	2
		49	40	4	2	2
		41	45	4	2	2
		38	43	4	1	2
		37	55	4	2	2
		40	52	4	2	2
		38	65	4	1	2
		36	60	4	2	2
		32	60	4	2	2
		32	66	4	0	2
		32	75	4	3	2
		30	85	4	3	2
		32	82	4	3	2
		28	90	4	3	2
		24	85	4	3	2
		24	115	4	3	2
		53.8	Neimark et al. 2003 (Table 1)*; Left, in vivo			3
		38.7				3
		27.8				3
		20				3
		14.4				3
		53.8	Neimark et al. 2003 (Table 1)*; Left, ex vivo			4
		38.7				4
		27.8				4
		20				4
		14.4				4
		53.8	Neimark et al. 2003 (Table 1)*; Right, in vivo			5
		38.7				5
		27.8				5
		20				5
		14.4				5
		53.8	Neimark et al. 2003 (Table 1)*; Right, ex vivo			6
		38.7				6
		27.8				6
		20				6
		14.4				6
